# The tumor microbiome as a predictor of outcomes in patients with metastatic melanoma treated with immune checkpoint inhibitors

**DOI:** 10.1101/2023.05.24.542123

**Authors:** Caroline E. Wheeler, Samuel S. Coleman, Rebecca Hoyd, Louis Denko, Carlos H.F. Chan, Michelle L. Churchman, Nicholas Denko, Rebecca D. Dodd, Islam Eljilany, Sheetal Hardikar, Marium Husain, Alexandra P. Ikeguchi, Ning Jin, Qin Ma, Martin D. McCarter, Afaf E.G. Osman, Lary A. Robinson, Eric A. Singer, Gabriel Tinoco, Cornelia M. Ulrich, Yousef Zakharia, Daniel Spakowicz, Ahmad A. Tarhini, Aik Choon Tan

## Abstract

Emerging evidence supports the important role of the tumor microbiome in oncogenesis, cancer immune phenotype, cancer progression, and treatment outcomes in many malignancies. In this study, we investigated the metastatic melanoma tumor microbiome and potential roles in association with clinical outcomes, such as survival, in patients with metastatic disease treated with immune checkpoint inhibitors (ICIs). Baseline tumor samples were collected from 71 patients with metastatic melanoma before treatment with ICIs. Bulk RNA-seq was conducted on the formalin-fixed paraffin-embedded (FFPE) tumor samples. Durable clinical benefit (primary clinical endpoint) following ICIs was defined as overall survival ≥24 months and no change to the primary drug regimen (responders). We processed RNA-seq reads to carefully identify exogenous sequences using the {exotic}tool. The 71 patients with metastatic melanoma ranged in age from 24 to 83 years, 59% were male, and 55% survived >24 months following the initiation of ICI treatment. Exogenous taxa were identified in the tumor RNA-seq, including bacteria, fungi, and viruses. We found differences in gene expression and microbe abundances in immunotherapy responsive versus non-responsive tumors. Responders showed significant enrichment of several microbes including *Fusobacterium nucleatum*, and non-responders showed enrichment of fungi, as well as several bacteria. These microbes correlated with immune-related gene expression signatures. Finally, we found that models for predicting prolonged survival with immunotherapy using both microbe abundances and gene expression outperformed models using either dataset alone. Our findings warrant further investigation and potentially support therapeutic strategies to modify the tumor microbiome in order to improve treatment outcomes with ICIs.

**Significance:** We analyzed the tumor microbiome and interactions with genes and pathways in metastatic melanoma treated with immunotherapy, and identified several microbes associated with immunotherapy response and immune-related gene expression signatures. Machine learning models that combined microbe abundances and gene expression outperformed models using either dataset alone in predicting immunotherapy responses.
