## Supplementary material for "The tumor microbiome as a predictor of outcomes in patients with metastatic melanoma treated with immune checkpoint inhibitors": Supp Table 1

### Sheet: ExORIEN_IOSig_overview
Signature	Signature Set	Description	Number of Genes	Genes	Reference	Link	PMID
Angiogenesis	Immune Microenvironment	This signature is constructed from genes which are highly coexpressed in the angiogenesis pathway.	16	VEGFA,CD34,ANGPTL4,KDR,TEK,NDUFA4L2,ANGPT2,ESM1,CXCR7,SEMA5B,FLT1,TIE1,CDH6,DLL4,FLT4,ENPEP	Cristescu et al, Clin Cancer Res., 2022	https://doi.org/10.1158/1078-0432.CCR-21-3336	34965943
TCR_Signaling	Immune Microenvironment	A set of genes that reflect T and B cell responses in human cancer. CXCL13 is the crucial marker	7	CD3E, CD8A, IFNG, PRF1, CXCL13, IGHA1, IGHG1	Chaurio et al, Immunity 2022	https://doi.org/10.1016/j.immuni.2021.12.007	35021053
Chemokines	Immune Microenvironment	Chemokine gene set	12	CCL2,CCL3,CCL4,CCL5,CCL8,CCL18,CCL19,CCL21,CXCL9,CXCL10,CXCL11,CXCL13	Coppola et al (2011), Messina et al (2012)	doi:10.1016/j.ajpath.2011.03.007, doi:10.1038/srep00765	21703392: 23097687
Immune_Infiltration	Immune Microenvironment	A signature based on scoring the immune infiltration based on gene expression profile.	7	CD247, CD2, CD3E, GZMH, NKG7, PRF1, GZMK	Davoli et al, Science, 2017	https://doi.org/10.1126/science.aaf8399	28104840
Effector_T	Immune Microenvironment	Effector T cell gene set	6	GZMA,GZMB,PRF1,IFNG,EOMES, CD8A	Bolen et al (2011)	doi:10.1182/bloodadvances.2016000786	29296835
Glycolysis	Immune Microenvironment	This signature is related to the expression of glucose transpoters and genes related to the metabolism of glucose.	30	ENO1,GSTP1,LDHA,TPI1,ERO1L,PGK1,PFKP,SLC2A1,CEP55,TEAD4,ADM,BAK1,PLAUR,TUBA1C,CDC20,IL8,MTHFD1L,S100A9,PDK1,CDCP1,SLC16A3,EPHA2,PLK1,CA9,CDCA2,FOSL1,ARNTL2,ORC1,GAPDH,B3GNT4	Cristescu et al, Clin Cancer Res., 2022	https://doi.org/10.1158/1078-0432.CCR-21-3335	34965943
gMDSC	Immune Microenvironment	The granulocytic myeloid-derived supressor cell signature contains markers for neutrophils and chemokines which are ligands for the neutrophils.	43	SERPINB1,SOD2,S100A8,CTSC,CCL18,CXCL2,PLAUR,NCF2,FPR1,IL8,S100A9,TNFAIP3,CXCL1,BCL2A1,EMR2,LILRB3,SLC11A1,IL6,TREM1,CCL20,LYN,CXCL3,IL1B,IL1R2,AQP9,IL2RA,GPR97,OSM,CXCR1,FPR2,C19orf59,CXCR2,CXCL6,CXCL5,EMR3,MEFV,S100A12,CD300E,FCGR3B,PPBP,LILRA5,LILRA3,CASP5	Cristescu et al, Clin Cancer Res., 2022	https://doi.org/10.1158/1078-0432.CCR-21-3337	34965943
Neoadjuvant_Response	Immune Microenvironment	A signature based on differentially expressed genes between patients with recurrence and no recurrence.	68	CLEC5A, TNFSF8, LILRB2, FCGR2A, CLECL7A, CD86, CD14, LAIR1, ITGAM, FCGR3A, LILRB4, CD33, CCR1, SIGLEC9, MARCO, CD163, EMILIN2, CCL8, CCL2, HOPX, EFEMP1, FN1, SERPING1, SULF1, KLRC2, GZMB, IL2RA, TNFSF10, SERPINA1, PSTPIP2, GZMH, SLAMF8, HCLS1, PDCD1LG2, TNFAIP8L2, GZMA, CCL5, NKG7, CCR5, CLEC12A, CST7, CXCL10, GBP1, LILRB1, HCST, PRF1, LAG3, IFNG, TNFSF14, CXCL13, SIGLEC10, IL32, CXCL9, VCAM1, CA…	Huang et al, Nat. Med., 2019	https://doi.org/10.1038/s41591-019-0357-y	30804515
Hypoxia	Immune Microenvironment	This signature was developed based on the transcriptional reaponse of various cell types to hypoxia.	20	ENO1,LDHA,TPI1,DDIT4,ERO1L,P4HA1,P4HA2,PGK1,PFKP,SLC2A1,ADM,UPP1,ANGPTL4,NDRG1,PDK1,SLC16A3,EGLN3,CA9,FOSL1,TGFA	Cristescu et al, Clin Cancer Res., 2022	https://doi.org/10.1158/1078-0432.CCR-21-3334	34965943
IFNG18	Immune Microenvironment	18 gene IFNg immune gene set	18	CD3D,IL2RG,NKG7,CIITA,HLA-E,CD3E,CXCR6,CCL5,LAG3,TAGAP,GZMK,CD2, IDO1,CXCL10,HLA-DRA,STAT1,CXCL13,GZMB	Ayers et al (2017)	doi:10.1172/JCI91190	28650338
IFNG6	Immune Microenvironment	6 gene IFNg associated gene set	6	IDO1,CXCL10,CXCL9,HLA-DRA,IFNG,STAT1	Ayers et al (2017)	doi:10.1172/JCI91190	28650338
IFNg_Effector	Immune Microenvironment	IFNg and T effector gene set	8	CD8A, GZMA, GZMB, IFNG, EOMES, CXCL9, CXCL10, TBX21	Fehrenbacher et al (2016)	doi:10.1016/S0140-6736(16)00587-0	26970723
Ipi_Neoadjuvant	Immune Microenvironment	A gene signature that reflects a proinflammatory tumor microenvironment and clinical benefit from neoadjuvant ipilimumab.	32	CCL2, CCL3, CCL4, CCL5, CD8A, CXCL10, CXCL11, CXCL9, IDO, PRF1, GZMB, HLA-DMA, HLA-DOA, CD79B, IGH, IGKC, IGLC1, HLA-DQA1, IGHM, CD79A, IGHD, CD3G, CD3D, HLA-DPA1, LAT, VAV1, INPP5D, IL2RB, IGHG1, CIITA, IL21R, STAT1	Tarhini et al (2017)	http://dx.doi.org/10.1080/2162402X.2016.1231291	28344862
MHC_I	Immune Microenvironment	6 MHC-I genes	6	HLA-A, HLA-B, HLA-C, B2M, TAP1, TAP2	Liu et al (2021)	doi.org/10.1038/s41591-021-01331-8	33941922
MHC_II	Immune Microenvironment	13 MHC-II genes	13	HLA-DMA, HLA-DMB, HLA-DOA, HLA-DOB, HLA-DPA1, HLA-DPB1, HLA-DQA1, HLA-DQA2, HLA-DQB1, HLA-DQB2, HLA-DRA, HLA-DRB1, HLA-DRB5	Liu et al (2021)	doi.org/10.1038/s41591-021-01331-8	33941922
mMDSC	Immune Microenvironment	The monocytic myeloid-derived suppressor cell signature contains markers of the monocytic morphology.	209	CD74,CTSB,FCER1G,HLA-DRA,IFI30,HLA-DMB,C1QC,CD53,APOC1,CD14,FCGR2A,HLA-DMA,LAPTM5,SRGN,TYROBP,ALOX5AP,C1QB,HCLS1,ITGAX,ITGB2,RNASE6,LST1,GMFG,LILRB4,C3AR1,C5AR1,FCGR1A,ICAM1,LY96,MS4A6A,CD52,LILRB2,SASH3,C1orf162,CTSS,C1QA,IL10RA,MPEG1,CCL4,GIMAP4,FCGR3A,LSP1,SIGLEC1,SLC15A3,VSIG4,ARHGAP9,CD4,CORO1A,GPSM3,LY86,MS4A7,PILRA,PLEKHO2,SLCO2B1,ARRB2,IL18BP,CD48,CD68,EVI2A,FGD2,LAIR1,SLC7A7,AOAH,CD163,C…	Cristescu et al, Clin Cancer Res., 2022	https://doi.org/10.1158/1078-0432.CCR-21-3338	34965943
MYC	Immune Microenvironment	The Myc signature is an oncogenic signature focused on MYC pathway activation.	32	CCT3,CCT7,PA2G4,RRS1,TOMM40,DKC1,NOP56,MRTO4,WDR74,BOP1,NOP16,NOP2,NPM3,PAICS,TBRG4,MRPL12,EXOSC4,XPO5,BYSL,C19orf48,FARSA,CCDC86,BCL2L12,C10orf2,IPO4,PUS1,RPP40,TOP1MT,RRP9,RANBP1,CDC25A,WDR4	Cristescu et al, Clin Cancer Res., 2022	https://doi.org/10.1158/1078-0432.CCR-21-3332	34965943
Ock_Immune_Score	Immune Microenvironment	A gene signature predictor based around Bayesian compound covariate predictor algorithm. Stratifies patients into a responder/non-responder.	105	ACSL3,AP2B1,APOL6,ARHGAP15,ARHGAP9,ARHGDIB,ATP6V0E2-AS1,B2M,BTN3A1,BTN3A3,CCL5,CD8A,CD8B,CEP72,CGREF1,CXCL10,CXCL2,CXCL3,CXCL9,CYTIP,DNAL1,EPSTI1,FAM134B,FAM26F,FAM65B,FAM92A1,FANCI,GBP1P1,GBP4,GBP5,GLRB,GPR171,GPSM1,HCP5,HILS1,HLA-A,HLA-B,HLA-C,HLA-DMA,HLA-DRA,HLA-DRB6,HLA-E,HLA-F,HLA-G,HLA-J,HOMER1,ICOS,IKZF3,IL23A,IL2RG,INPP5D,IRF1,ITGAL,JAK2,JAM3,KIAA1549,KLRD1,LCK,LCP1,LOC100507463,LOC286109…	Ock et al, Nat. Comm., 2017	https://doi.org/10.1038/s41467-017-01018-0	29051489
DNA_Damage_Repair	Immune Microenvironment	A gene panel, with 18 genes, developed to predict response to ICI.	18	BLM,CDK12,ERCC2,EXO1,FANCA,FANCM,KNTC1,MDC1,MLH3,MSH2,MSH3,PALB2,POLD1,POLE,PRKDC,RAD50,SHPRH,TOPBP1	Pan et al, Clin and Transl Immunology	https://doi.org/10.1002/cti2.1145	32617161
Proliferation	Immune Microenvironment	A marker that emphasizes genes related to the cell cycle and proliferation rates in cell lines.	227	H2AFZ,HMGB2,HMGA1,MCM7,PCNA,UBE2C,NCAPD2,RFC4,SNRPD1,NUSAP1,CKS2,PTTG1,KNTC1,KPNA2,ACTL6A,DKC1,KIAA0101,UBE2T,FEN1,SMC4,CEP55,DNMT1,MCM2,CENPW,FOXM1,LMNB1,CKS1B,NUP37,RACGAP1,RAN,RNASEH2A,CDK2,SPAG5,STMN1,TIMELESS,CCNE1,MAD2L1,STIL,UHRF1,TPX2,CDCA5,KIF11,NUDT1,FANCI,ANLN,CENPA,PRC1,TACC3,TOPBP1,MCM6,SKA1,ZWINT,GINS3,E2F2,NDC80,TRIP13,AURKB,CDC20,ECT2,CDC7,KIFC1,POLR2D,BCL2L12,CCNB2,CDCA3,HMMR,CDC…	Cristescu et al, Clin Cancer Res., 2022	https://doi.org/10.1158/1078-0432.CCR-21-3329	34965943
RAS	Immune Microenvironment	The Ras signature focuses on prediction of the response against PI3K and RAS inhibitors.	11	LGALS3,DUSP6,S100A6,PHLDA1,SPRY4,SPRY2,EPHA2,CD97,ETV4,FOSL1,SLCO4A1	Cristescu et al, Clin Cancer Res., 2022	https://doi.org/10.1158/1078-0432.CCR-21-3331	34965943
Roh_Immune_Score	Immune Microenvironment	A gene signature that combines cytolytic markers, HLA molecules, IFN-gamma pathway genes, chemokines, and adhesions molecules.	41	GZMA,GZMB,PRF1,GNLY,HLA-A,HLA-B,HLA-C,HLA-E,HLA-F,HLA-G,HLA-H,HLA-DMA,HLA-DMB,HLA-DOA,HLA-DOB,HLA-DPA1,HLA-DPB1,HLA-DQA1,HLA-DQA2,HLA-DQB1,HLA-DRA,HLA-DRB1, IFNG,¨ÜIFNGR1,¨ÜIFNGR2,¨ÜIRF1,¨ÜSTAT1, PSMB9, CCR5,¨ÜCCL3,¨ÜCCL4,¨ÜCCL5,¨ÜCXCL9,¨ÜCXCL10, CXCL11, ICAM1,¨ÜICAM2,¨ÜICAM3,¨ÜICAM4,¨ÜICAM5, VCAM1	Roh et al, Sci. Transl. Med., 2017	https://doi.org/10.1126/scitranslmed.aah3560	28251903
Immune_Cytolytic	Immune Microenvironment	A simple gene signature based around the expression of two key cytolytic effectors.	2	GZMA, PRF1	Rooney et al, Cell, 2015	https://doi.org/10.1016/j.cell.2014.12.033	25594174
Stroma	Immune Microenvironment	This signature is based on the infiltration of stromal cells into the tumor.	51	AEBP1,COL1A2,CRISPLD2,SPARC,COL3A1,COL5A1,VCAN,COL15A1,MMP2,PDGFRB,PCOLCE,OLFML2B,COL6A3,THY1,FSTL1,GPR124,EDNRA,MXRA8,THBS2,AXL,COL5A2,NID2,COL8A1,DCN,GGT5,ANGPTL2,CD248,LAMA4,GLT8D2,FBN1,ELTD1,CCDC80,CD93,RUNX1T1,LRRC32,MSRB3,HEG1,COL6A2,HSPA12B,OLFML1,TSHZ3,ANTXR1,FILIP1L,KIAA1462,ITGA11,WISP1,CDH11,ECM2,FAM26E,PODN,ADAMTS2	Cristescu et al, Clin Cancer Res., 2022	https://doi.org/10.1158/1078-0432.CCR-21-3330	34965943
TIP_Hot	Immune Microenvironment	Genes that serve as a marker of 'hot' (inflamed) tumors.	12	CXCL9,CXCL10,CXCL11, CXCR3,CD3,CD4,CD8a,CD8b,CD274,PDCD1,CXCR4,CCL5	Wang et al, Sci Advances 2021	https://doi.org/10.1126/sciadv.abd7851	33523948
TLS	Immune Microenvironment	Tertiary lymphoid structures gene signature	9	CD79B, CD1D, CCR6, LAT, SKAP1, CETP, EIF1AY, RBP5, PTGDS	Cabrita et al (2020)	doi.org/10.1038/s41586-019-1914-8	31942071
WNT	Immune Microenvironment	A signature developed to predict WNT mutations within human tumor datasets.	13	RNF43,BMP4,TSPAN8,PPP1R1B,SLC44A4,C9orf152,VWA2,AXIN2,SP5,NKD1,CFTR,LGR5,ODAM	Cristescu et al, Clin Cancer Res., 2022	https://doi.org/10.1158/1078-0432.CCR-21-3333	34965943
Buffa	Immune Microenvironment	Hypoxia related signature	51	GPI, UTP11L, ENO1, P4HA1, PFKP, CA9, PGAM1, NP, HIG2, C20orf20, AK3L1, ALDOA, ADM, SEC61G, ACOT7, PSMA7, LDHA, HK2, NDRG1, TPI1, SLC2A1, MRPL15, SLC25A32, TUBB6, DDIT4, CDKN3, VEGFA, MRPS17, PGK1, BNIP3, CORO1C, ANKRD37, MAP7D1, MIF, MCTS1, MAD2L2, MRPL13, SHCBP1, GAPDH, SLC16A1, YKT6, RBM35A, KIF20A, TUBA1B, TUBA1C, CHCHD2, ANLN, PSRC1, KIF4A, CTSL2, LRRC42	Buffa, F. M., et al., 2010	https://doi.org/10.1038/sj.bjc.6605450	20087356
Mitoscore	Immune Microenvironment	Hypoxia related signature	92	ATP5F1B, ATP5F1C, ATP5F1D, ATP5F1E, ATP5IF1, ATP5MC1,ATP5MC2, ATP5MC3, ATP5ME, ATP5MF, ATP5MG, ATP5PB,ATP5PD, ATP5PF, ATP5PO, COX11, COX15, COX17, COX4I1,COX5A, COX5B, COX6A1, COX6A2, COX6B1, COX6C, COX7A1,COX7A2, COX7A2L, COX7B, COX7C, COX8A, DMAC2L, MIR4691, MIR7113, NDUFA1, NDUFA10, NDUFA12, NDUFA2, NDUFA3, NDUFA4,NDUFA5, NDUFA6, NDUFA7, NDUFA8, NDUFA9, NDUFAB1, NDUFB1,NDUFB10, NDUFB2, NDUFB3,…	Benej, M., et al. (submitted)	https://github.com/spakowiczlab/tmesig	NA
Cell_Cycle	Immune Microenvironment	A set of genes considered to be markers of cellular proliferation	10	CENPE,CCNA2,CCNB2,MCM6,CCNF,BUB1,CDC20,CDC6,CDK1,PLK1	Davoli et al, Science, 2017	https://doi.org/10.1126/science.aaf8399	28104840
IMPRES	Immune Microenvironment	IMPRES score based on logical comparison of quantile-normalized expression of pre-defined checkpoint gene pairs.	15	PDCD1,TNFSF4,CD27,CTLA4,CD40,CD28,CD86,CD80,TNFSF9,CD274,VSIR,HAVCR2,CD200,CD276,TNFRSF14	Auslander et al, Nat. Med., 2018	https://doi.org/10.1038/s41591-018-0157-9	30127394
